# Sex and race shape serum protein biomarkers and bias diagnostic reference intervals

**DOI:** 10.64898/2026.07.18.739384

**Authors:** Ahrum Son, Jaeho Ji, Eunjeong Han, Yunho Choi, Jumin Park, Heejin Lee, Sujin Park, Hyunsoo Kim

## Abstract

Clinical protein biomarkers—whether measured by FDA-cleared in-vitro diagnostic (IVD) assays or deployed as laboratory-developed tests (LDTs)—are routinely interpreted against fixed, population-agnostic reference intervals. Whether the baseline serum concentrations of these proteins differ systematically by sex and by self-reported race in healthy individuals has not been tested across a broad clinical panel on a single standardized platform. Using scheduled multiple reaction monitoring – mass spectrometry (MRM-MS) with stable-isotope-labelled internal standards, we quantified 87 proteins (39 FDA-cleared analytes; 48 LDT/research markers) in 60 healthy, age-matched donors balanced across three races (White, Hispanic, Black) and both sexes. Sex was a pervasive axis of variation: donors separated by sex in unsupervised multivariate space (PERMANOVA p = 0.020) but not by race (p = 0.14). Three FDA-target proteins differed by sex at FDR q < 0.05—sex hormone-binding globulin, haemoglobin-α and albumin—with directions preserved within every race. Race differences were real but protein-specific, exemplified by ancestry-associated CD14. Critically, applying a single pooled 95% reference interval mis-flagged as many as ∼25% of a demographic subgroup as abnormal, versus the 5% expected. Demographic context should therefore be incorporated into reference intervals and decision thresholds for protein-based diagnostics.
