## Supplementary material for "Sex and race shape serum protein biomarkers and bias diagnostic reference intervals": Table 2

### Sheet: Sheet1
	Gene	Protein	Status	Category	p(Race)	q(Race)	η²(Race)	p(Sex)	q(Sex)	η²(Sex)	log2FC(M/F)	p(Race×Sex)	q(Race×Sex)
	SHBG	Sex hormone-binding globulin	FDA	Endocrine/Metabolic	0.44	0.832	0.03	2.38e-05	0.00207	0.284	-0.518	0.175	0.83
	HBA	Hemoglobin subunit alpha	FDA	Iron/Hematology	0.00447	0.206	0.182	0.000155	0.00674	0.235	1.425	0.024	0.344
	ALBU	Serum albumin	FDA	Liver/Nutrition	0.591	0.926	0.019	0.00123	0.036	0.177	0.127	0.948	0.956
	PAFA	Platelet-activating factor acetylhydrolase (Lp-PLA2)	FDA	Lipid/Cardiovascular	0.283	0.684	0.046	0.00515	0.112	0.136	0.459	0.595	0.934
	MET	Hepatocyte growth factor receptor (c-Met)	LDT	Oncology	0.78	0.943	0.009	0.00903	0.156	0.12	-0.317	0.204	0.83
	HEMO	Hemopexin	LDT	Iron/Hematology	0.014	0.415	0.146	0.011	0.156	0.114	-0.254	0.211	0.83
	RET4	Retinol-binding protein 4	FDA	Renal	0.611	0.932	0.018	0.018	0.205	0.1	0.317	0.697	0.934
	IPSP	Plasma serine protease inhibitor (Protein C inhibitor)	LDT	Coagulation/Platelet	0.787	0.943	0.009	0.022	0.205	0.093	0.507	0.156	0.83
	IBP3	Insulin-like growth factor-binding protein 3	FDA	Endocrine/Metabolic	0.058	0.527	0.1	0.023	0.205	0.093	0.133	0.926	0.956
	APOC3	Apolipoprotein C-III	LDT	Lipid/Cardiovascular	0.988	0.988	0	0.024	0.205	0.091	0.316	0.617	0.934
	C1R	Complement C1r	LDT	Complement	0.629	0.938	0.017	0.043	0.334	0.074	-0.004	0.18	0.83
	FHR5	Complement Factor H-related protein 5	LDT	Complement	0.503	0.854	0.025	0.048	0.334	0.071	0.359	0.714	0.934
	APOA2	Apolipoprotein A-II	LDT	Lipid/Cardiovascular	0.021	0.458	0.133	0.05	0.334	0.069	-0.051	0.011	0.321
	TTHY	Transthyretin (prealbumin)	FDA	Liver/Nutrition	0.036	0.527	0.116	0.094	0.452	0.051	-0.389	0.016	0.344
	EGLN	Extracellular glycoprotein lactadherin (MFGE8)	LDT	ECM/Other	0.117	0.527	0.076	0.129	0.455	0.042	-0.088	0.011	0.321
	THRB	Prothrombin (Factor II)	FDA	Coagulation/Platelet	0.202	0.566	0.058	0.392	0.742	0.014	0.072	0.043	0.537
	CD14	Monocyte differentiation antigen CD14 (sCD14)	LDT	Inflammation/Immune	0.00475	0.206	0.18	0.611	0.868	0.005	0.111	0.887	0.952
	FIBA	Fibrinogen alpha	FDA	Coagulation/Platelet	0.172	0.553	0.063	0.614	0.868	0.005	-0.027	0.021	0.344
	MMP1	Matrix metalloproteinase-1	LDT	Oncology	0.732	0.943	0.011	0.892	0.958	0	-0.064	0.011	0.321
