## Supplementary material for "Sex and race shape serum protein biomarkers and bias diagnostic reference intervals": Table S1

### Sheet: Table S1
Gene	Acc	Protein_name	Clinical_status	Category	Broad_category	Clinical_use
CERU	P00450	Ceruloplasmin	FDA	Metals/Wilson disease	ECM/Other	Wilson disease workup
THRB	P00734	Prothrombin (Factor II)	FDA	Coagulation	Coagulation/Platelet	Prothrombin/coagulation
C1R	P00736	Complement C1r	LDT	Complement	Complement	Hereditary angioedema / complement
HPT	P00738	Haptoglobin	FDA	Hemolysis/inflammation	Inflammation/Immune	Hemolytic anemia
FA9	P00740	Coagulation Factor IX	FDA	Coagulation	Coagulation/Platelet	Hemophilia B
PLMN	P00747	Plasminogen	FDA	Coagulation/fibrinolysis	Coagulation/Platelet	Plasminogen deficiency
CFAB	P00751	Complement Factor B	LDT	Complement	Complement	aHUS / complement dysregulation
RENI	P00797	Renin	FDA	Endocrine/RAAS	Endocrine/Metabolic	Hypertension/aldosteronism
ANT3	P01008	Antithrombin-III	FDA	Coagulation	Coagulation/Platelet	Thrombophilia
A1AT	P01009	Alpha-1-antitrypsin	FDA	Liver/lung	Liver/Nutrition	AAT deficiency
ANGT	P01019	Angiotensinogen	LDT	Endocrine/RAAS	Endocrine/Metabolic	RAAS research
A2MG	P01023	Alpha-2-macroglobulin	FDA	Liver fibrosis	Liver/Nutrition	FibroTest component
CO3	P01024	Complement C3	FDA	Complement	Complement	Complement activity
CO5	P01031	Complement C5	LDT	Complement	Complement	Complement / eculizumab
CYTC	P01034	Cystatin-C	FDA	Renal	Renal	eGFR (cystatin C)
IGF2	P01344	Insulin-like growth factor II	LDT	Endocrine/oncology	Oncology	NICTH / tumor hypoglycemia
TNFA	P01375	Tumor necrosis factor-alpha	LDT	Inflammation	Inflammation/Immune	Cytokine research
CO1A1	P02452	Collagen alpha-1(I)	LDT	Bone/fibrosis	ECM/Other	Fibrosis research
APOA1	P02647	Apolipoprotein A-I	FDA	Lipid/CVD	Lipid/Cardiovascular	Cardiac risk
APOE	P02649	Apolipoprotein E	LDT	Lipid/CVD/neuro	Lipid/Cardiovascular	Lipid & AD research
APOA2	P02652	Apolipoprotein A-II	LDT	Lipid	Lipid/Cardiovascular	Lipid research
APOC3	P02656	Apolipoprotein C-III	LDT	Lipid/triglyceride	Lipid/Cardiovascular	Triglyceride metabolism
FIBA	P02671	Fibrinogen alpha	FDA	Coagulation	Coagulation/Platelet	Fibrinogen (Clauss)
CRP	P02741	C-reactive protein	FDA	Inflammation/CVD	Lipid/Cardiovascular	CRP / hs-CRP
A2GL	P02750	Leucine-rich alpha-2-glycoprotein	LDT	Inflammation	Inflammation/Immune	LRG1 (IBD, appendicitis) research
FINC	P02751	Fibronectin	LDT	Coagulation/fetal	Coagulation/Platelet	Fetal fibronectin (fFN, FDA in fetal form)
RET4	P02753	Retinol-binding protein 4	FDA	Renal/nutrition	Renal	RBP4 renal/nutrition
A1AG1	P02763	Alpha-1-acid glycoprotein 1 (orosomucoid)	FDA	Inflammation	Inflammation/Immune	AAG acute phase
FETUA	P02765	Alpha-2-HS-glycoprotein (fetuin-A)	LDT	Metabolic/vascular	Endocrine/Metabolic	Vascular calcification research
TTHY	P02766	Transthyretin (prealbumin)	FDA	Nutrition	Liver/Nutrition	Prealbumin nutrition
ALBU	P02768	Serum albumin	FDA	Liver/nutrition	Liver/Nutrition	Albumin
FETA	P02771	Alpha-fetoprotein	FDA	Oncology/hepatic	Oncology	AFP tumor marker
CXCL7	P02775	Platelet basic protein (CXCL7/NAP-2)	LDT	Platelet/inflammation	Coagulation/Platelet	Platelet research
PLF4	P02776	Platelet factor 4 (CXCL4)	LDT	Platelet/HIT	Coagulation/Platelet	PF4/HIT research
TFR1	P02786	Transferrin receptor protein 1 (sTfR)	FDA	Iron/anemia	Iron/Hematology	Soluble transferrin receptor
TRFE	P02787	Serotransferrin (transferrin)	FDA	Iron	Iron/Hematology	Transferrin/TIBC
HEMO	P02790	Hemopexin	LDT	Hemolysis	Iron/Hematology	Hemolysis research
KLKB1	P03952	Plasma kallikrein	LDT	Coagulation/HAE	Coagulation/Platelet	Contact system
MMP1	P03956	Matrix metalloproteinase-1	LDT	ECM/oncology	Oncology	MMP research
PROC	P04070	Protein C	FDA	Coagulation	Coagulation/Platelet	Thrombophilia
APOB	P04114	Apolipoprotein B-100	FDA	Lipid/CVD	Lipid/Cardiovascular	ApoB cardiac risk
VWF	P04275	von Willebrand factor	FDA	Coagulation	Coagulation/Platelet	vWD
SHBG	P04278	Sex hormone-binding globulin	FDA	Endocrine/reproductive	Endocrine/Metabolic	SHBG
IPSP	P05154	Plasma serine protease inhibitor (Protein C inhibitor)	LDT	Coagulation	Coagulation/Platelet	Research
IC1	P05155	Plasma protease C1 inhibitor	FDA	Complement/HAE	Complement	C1-INH (HAE)
CFAI	P05156	Complement Factor I	LDT	Complement	Complement	aHUS / complement
ICAM1	P05362	Intercellular adhesion molecule 1 (sICAM-1)	LDT	Endothelial/inflammation	Inflammation/Immune	sICAM research
LA	P05455	Lupus La/SSB antigen	LDT	Autoimmune	Inflammation/Immune	Anti-La/SSB (as antigen)
CHLE	P06276	Cholinesterase (butyrylcholinesterase)	FDA	Liver/toxicology	Liver/Nutrition	Pseudocholinesterase
CO2	P06681	Complement C2	LDT	Complement	Complement	Complement deficiency
CEAM5	P06731	Carcinoembryonic antigen (CEA/CEACAM5)	FDA	Oncology	Oncology	CEA tumor marker
KCRM	P06732	Creatine kinase M-type	FDA	Cardiac/muscle	Other	CK / CK-MB
PROS	P07225	Vitamin K-dependent protein S	FDA	Coagulation	Coagulation/Platelet	Protein S deficiency
ITA2B	P08514	Integrin alpha-IIb (CD41/GPIIb)	LDT	Platelet	Coagulation/Platelet	Glanzmann research
CD14	P08571	Monocyte differentiation antigen CD14 (sCD14)	LDT	Immune/sepsis	Inflammation/Immune	presepsin (sCD14-ST)
MET	P08581	Hepatocyte growth factor receptor (c-Met)	LDT	Oncology	Oncology	c-Met research
CFAH	P08603	Complement Factor H	LDT	Complement	Complement	aHUS / AMD
FCG3A	P08637	Low affinity Fc gamma receptor IIIa (CD16a)	LDT	Immune	Inflammation/Immune	Research
CO4A	P0C0L4	Complement C4-A	FDA	Complement	Complement	Complement C4
KIT	P10721	Mast/stem cell growth factor receptor Kit (sKIT/CD117)	LDT	Oncology	Oncology	GIST research
CLUS	P10909	Clusterin (apolipoprotein J)	LDT	Neuro/renal	Renal	Clusterin research
LAMP1	P11279	Lysosome-associated membrane glycoprotein 1 (CD107a)	LDT	Lysosomal	Other	Research
ACE	P12821	Angiotensin-converting enzyme	FDA	Endocrine/sarcoid	Endocrine/Metabolic	ACE (sarcoidosis)
CADH1	P12830	Cadherin-1 (E-cadherin, sE-cad)	LDT	Oncology	Oncology	sE-cadherin research
K2C5	P13647	Keratin type II cytoskeletal 5	LDT	Dermatology	Other	Research
MMP9	P14780	Matrix metalloproteinase-9	LDT	ECM/oncology	Oncology	MMP9 research
EGLN	P17813	Extracellular glycoprotein lactadherin (MFGE8)	LDT	Vascular	ECM/Other	Research
IBP3	P17936	Insulin-like growth factor-binding protein 3	FDA	Endocrine/growth	Endocrine/Metabolic	IGFBP-3
IBP2	P18065	Insulin-like growth factor-binding protein 2	LDT	Endocrine/oncology	Oncology	IGFBP-2 research
IBP5	P24593	Insulin-like growth factor-binding protein 5	LDT	Endocrine/bone	Endocrine/Metabolic	Research
TENA	P24821	Tenascin-C	LDT	ECM/inflammation	Inflammation/Immune	Research
PON1	P27169	Serum paraoxonase/arylesterase 1	LDT	Lipid/oxidative	Lipid/Cardiovascular	PON1 research
UFO	P30530	Tyrosine-protein kinase receptor UFO (AXL, sAXL)	LDT	Oncology	Oncology	sAXL research
LEP	P41159	Leptin	FDA	Endocrine/metabolic	Endocrine/Metabolic	Leptin (lipodystrophy)
MSH2	P43246	DNA mismatch repair protein Msh2	LDT	Oncology (Lynch)	Oncology	MSH2 (tissue IHC)
BTD	P43251	Biotinidase	FDA	Newborn screening	Other	Biotinidase deficiency
SEPP1	P49908	Selenoprotein P	LDT	Nutrition/selenium	Liver/Nutrition	SELENOP research
MECP2	P51608	Methyl-CpG-binding protein 2	LDT	Neuro (Rett)	Other	MECP2 (genetic)
B2MG	P61769	Beta-2-microglobulin	FDA	Renal/oncology	Oncology	B2M (myeloma, renal)
HBA	P69905	Hemoglobin subunit alpha	FDA	Hematology	Iron/Hematology	Hemoglobin/hemolysis
EXOSX	Q01780	Exosome complex component RRP44 (DIS3L2-like)	LDT	Research	Other	Research
PAFA	Q13093	Platelet-activating factor acetylhydrolase (Lp-PLA2)	FDA	CVD/inflammation	Lipid/Cardiovascular	Lp-PLA2 (PLAC test)
ITIH4	Q14624	Inter-alpha-trypsin inhibitor heavy chain H4	LDT	Inflammation/liver	Inflammation/Immune	ITIH4 research
ADIPO	Q15848	Adiponectin	LDT	Metabolic	Endocrine/Metabolic	Adiponectin research
QSOX2	Q6ZRP7	Sulfhydryl oxidase 2	LDT	Research	Other	Research
ATS13	Q76LX8	A disintegrin and metalloproteinase with thrombospondin motifs 13 (ADAMTS13)	FDA	Coagulation/TTP	Coagulation/Platelet	ADAMTS13 (TTP)
FHR5	Q9BXR6	Complement Factor H-related protein 5	LDT	Complement	Complement	CFHR5 nephropathy research
