## Supplementary material for "Sex and race shape serum protein biomarkers and bias diagnostic reference intervals": Table S2

### Sheet: Sheet1
Gene	Race	Sex	Group	pct_outside
A1AT	White	Male	WM	5.11392
A1AT	White	Female	WF	2.43011
A1AT	Hispanic	Male	HM	2.16856
A1AT	Hispanic	Female	HF	17.616
A1AT	Black	Male	BM	1.66488
A1AT	Black	Female	BF	6.92884
ALBU	White	Male	WM	5.94681
ALBU	White	Female	WF	5.37649
ALBU	Hispanic	Male	HM	8.95285
ALBU	Hispanic	Female	HF	2.92541
ALBU	Black	Male	BM	3.30666
ALBU	Black	Female	BF	7.78744
ANT3	White	Male	WM	8.42097
ANT3	White	Female	WF	0.642705
ANT3	Hispanic	Male	HM	0.414173
ANT3	Hispanic	Female	HF	10.2911
ANT3	Black	Male	BM	2.40101
ANT3	Black	Female	BF	16.5844
B2MG	White	Male	WM	10.4916
B2MG	White	Female	WF	0.78085
B2MG	Hispanic	Male	HM	3.66501
B2MG	Hispanic	Female	HF	9.40997
B2MG	Black	Male	BM	6.10159
B2MG	Black	Female	BF	6.32168
BTD	White	Male	WM	0.1067
BTD	White	Female	WF	0.158608
BTD	Hispanic	Male	HM	13.5229
BTD	Hispanic	Female	HF	0.281573
BTD	Black	Male	BM	24.6732
BTD	Black	Female	BF	0.101223
CEAM5	White	Male	WM	4.67547
CEAM5	White	Female	WF	6.85096
CEAM5	Hispanic	Male	HM	0.666256
CEAM5	Hispanic	Female	HF	16.5658
CEAM5	Black	Male	BM	1.02474
CEAM5	Black	Female	BF	6.83613
CERU	White	Male	WM	0.72475
CERU	White	Female	WF	3.02705
CERU	Hispanic	Male	HM	6.54137
CERU	Hispanic	Female	HF	15.4227
CERU	Black	Male	BM	3.25125
CERU	Black	Female	BF	8.00988
CRP	White	Male	WM	5.12803
CRP	White	Female	WF	4.65928
CRP	Hispanic	Male	HM	1.19391
CRP	Hispanic	Female	HF	12.3892
CRP	Black	Male	BM	6.2359
CRP	Black	Female	BF	6.93971
HBA	White	Male	WM	1.28861
HBA	White	Female	WF	9.41254
HBA	Hispanic	Male	HM	1.70539
HBA	Hispanic	Female	HF	8.42863
HBA	Black	Male	BM	0.766552
HBA	Black	Female	BF	10.1358
IBP3	White	Male	WM	4.44394
IBP3	White	Female	WF	0.491884
IBP3	Hispanic	Male	HM	1.69912
IBP3	Hispanic	Female	HF	11.3027
IBP3	Black	Male	BM	1.24987
IBP3	Black	Female	BF	17.7546
KCRM	White	Male	WM	0.982019
KCRM	White	Female	WF	17.548
KCRM	Hispanic	Male	HM	5.8818
KCRM	Hispanic	Female	HF	1.94602
KCRM	Black	Male	BM	11.2142
KCRM	Black	Female	BF	0.158626
PAFA	White	Male	WM	6.49433
PAFA	White	Female	WF	0.207066
PAFA	Hispanic	Male	HM	4.69063
PAFA	Hispanic	Female	HF	12.9235
PAFA	Black	Male	BM	4.32337
PAFA	Black	Female	BF	7.76296
RET4	White	Male	WM	11.9191
RET4	White	Female	WF	0.241413
RET4	Hispanic	Male	HM	3.38346
RET4	Hispanic	Female	HF	4.74473
RET4	Black	Male	BM	12.9209
RET4	Black	Female	BF	4.45369
SHBG	White	Male	WM	3.01581
SHBG	White	Female	WF	0.31091
SHBG	Hispanic	Male	HM	1.50958
SHBG	Hispanic	Female	HF	24.8818
SHBG	Black	Male	BM	1.76188
SHBG	Black	Female	BF	2.59268
TTHY	White	Male	WM	5.33421
TTHY	White	Female	WF	7.53205
TTHY	Hispanic	Male	HM	1.76859
TTHY	Hispanic	Female	HF	5.16602
TTHY	Black	Male	BM	12.4588
TTHY	Black	Female	BF	1.80117
