## Supplementary material for "Sex and race shape serum protein biomarkers and bias diagnostic reference intervals": Table S3

### Sheet: Sheet1
Gene	Protein_name	Clinical_status	Broad_category	p_Race	q_Race	eta2_Race	p_Sex	q_Sex	eta2_Sex	p_Interaction	q_Interaction	eta2_Interaction	log2FC_M_vs_F
A1AG1	Alpha-1-acid glycoprotein 1 (orosomucoid)	FDA	Inflammation/Immune	0.767926	0.943411	0.00973242	0.164136	0.528883	0.0355321	0.48474	0.934388	0.0264636	-0.136752
A1AT	Alpha-1-antitrypsin	FDA	Liver/Nutrition	0.0840379	0.526635	0.087641	0.4506	0.76867	0.0105813	0.0680377	0.60588	0.0947501	-0.0418729
A2GL	Leucine-rich alpha-2-glycoprotein	LDT	Inflammation/Immune	0.0573212	0.526635	0.100478	0.126662	0.455486	0.0426661	0.477044	0.934388	0.0270405	-0.234951
A2MG	Alpha-2-macroglobulin	FDA	Liver/Nutrition	0.406083	0.819808	0.0328268	0.668009	0.880558	0.00343206	0.947972	0.956262	0.00197695	0.0584223
ACE	Angiotensin-converting enzyme	FDA	Endocrine/Metabolic	0.931239	0.976118	0.00263503	0.63913	0.867921	0.00410131	0.634052	0.934388	0.0167334	-0.221118
ADIPO	Adiponectin	LDT	Endocrine/Metabolic	0.151332	0.526635	0.0675468	0.304356	0.675466	0.0195255	0.874024	0.952261	0.00497454	0.0262181
ALBU	Serum albumin	FDA	Liver/Nutrition	0.591489	0.926178	0.0192607	0.00123084	0.0356944	0.177303	0.948135	0.956262	0.00197058	0.126678
ANGT	Angiotensinogen	LDT	Endocrine/Metabolic	0.420748	0.819808	0.0315551	0.807217	0.929431	0.00111232	0.656025	0.934388	0.0154919	0.0315558
ANT3	Antithrombin-III	FDA	Coagulation/Platelet	0.0901271	0.526635	0.0852742	0.985342	0.985342	6.30891e-06	0.639094	0.934388	0.0164449	0.060553
APOA1	Apolipoprotein A-I	FDA	Lipid/Cardiovascular	0.913959	0.976118	0.00332668	0.104533	0.455486	0.0480549	0.710971	0.934388	0.0125547	0.0722352
APOA2	Apolipoprotein A-II	LDT	Lipid/Cardiovascular	0.0210735	0.458349	0.133205	0.0499823	0.334497	0.0692894	0.0110773	0.321242	0.153608	-0.0512648
APOB	Apolipoprotein B-100	FDA	Lipid/Cardiovascular	0.14988	0.526635	0.0678797	0.683335	0.883429	0.00310523	0.237266	0.829833	0.0518859	0.0892398
APOC3	Apolipoprotein C-III	LDT	Lipid/Cardiovascular	0.987906	0.987906	0.000450541	0.0235134	0.204567	0.0914267	0.616927	0.934388	0.01773	0.315956
APOE	Apolipoprotein E	LDT	Lipid/Cardiovascular	0.657512	0.943411	0.0154094	0.130887	0.455486	0.0417534	0.238458	0.829833	0.05171	0.0713342
ATS13	A disintegrin and metalloproteinase with thrombospondin motifs 13 (ADAMTS13)	FDA	Coagulation/Platelet	0.273924	0.68433	0.0468275	0.884081	0.95772	0.000397228	0.748151	0.934388	0.0106888	0.119727
B2MG	Beta-2-microglobulin	FDA	Oncology	0.090257	0.526635	0.0852254	0.499768	0.790542	0.00847614	0.945606	0.956262	0.00206932	-0.0364558
BTD	Biotinidase	FDA	Other	0.0648556	0.526635	0.0963546	0.858025	0.944914	0.000597945	0.118499	0.829833	0.0759551	0.504261
C1R	Complement C1r	LDT	Complement	0.629294	0.937907	0.0170077	0.0431497	0.334497	0.073584	0.180129	0.829833	0.0615113	-0.00357255
CADH1	Cadherin-1 (E-cadherin, sE-cad)	LDT	Oncology	0.723925	0.943411	0.0118941	0.851743	0.944914	0.000652651	0.613586	0.934388	0.0179275	0.00521467
CD14	Monocyte differentiation antigen CD14 (sCD14)	LDT	Inflammation/Immune	0.00474662	0.206478	0.179761	0.610688	0.867921	0.00483242	0.886588	0.952261	0.00444842	0.111082
CEAM5	Carcinoembryonic antigen (CEA/CEACAM5)	FDA	Oncology	0.123465	0.526635	0.0745488	0.0916621	0.452319	0.051783	0.723808	0.934388	0.0119001	0.124479
CERU	Ceruloplasmin	FDA	ECM/Other	0.869052	0.969328	0.00518473	0.0541564	0.336543	0.0669526	0.40168	0.934388	0.0332172	-0.192945
CFAB	Complement Factor B	LDT	Complement	0.729422	0.943411	0.0116173	0.385515	0.741818	0.0139762	0.382884	0.934388	0.0349317	-0.0311312
CFAH	Complement Factor H	LDT	Complement	0.221855	0.603169	0.0542413	0.399623	0.741818	0.0131727	0.762546	0.934388	0.0099902	-0.0180815
CFAI	Complement Factor I	LDT	Complement	0.830915	0.969328	0.0068368	0.408736	0.741818	0.0126749	0.802773	0.943801	0.00810339	0.0162531
CHLE	Cholinesterase (butyrylcholinesterase)	FDA	Liver/Nutrition	0.147705	0.526635	0.0683842	0.163301	0.528883	0.0356707	0.856487	0.952261	0.00572119	0.28843
CLUS	Clusterin (apolipoprotein J)	LDT	Renal	0.197737	0.56585	0.0582639	0.648447	0.867921	0.00387759	0.252675	0.845489	0.0496739	0.0351604
CO1A1	Collagen alpha-1(I)	LDT	ECM/Other	0.510174	0.853561	0.0246179	0.0835799	0.452319	0.0544187	0.6631	0.934388	0.0151007	0.155508
CO2	Complement C2	LDT	Complement	0.920211	0.976118	0.00307498	0.529336	0.822362	0.00736797	0.598698	0.934388	0.0188205	-0.0181483
CO3	Complement C3	FDA	Complement	0.596161	0.926178	0.0189749	0.70065	0.883429	0.0027586	0.760814	0.934388	0.0100736	0.0902252
CO4A	Complement C4-A	FDA	Complement	0.130936	0.526635	0.0725329	0.467122	0.769017	0.00983447	0.132091	0.829833	0.0722313	-0.140124
CO5	Complement C5	LDT	Complement	0.791598	0.943411	0.00861828	0.318323	0.675466	0.0184403	0.0688262	0.60588	0.0943637	-0.433143
CRP	C-reactive protein	FDA	Lipid/Cardiovascular	0.0952409	0.526635	0.0834026	0.58231	0.867921	0.00563827	0.956262	0.956262	0.00165506	0.117236
CXCL7	Platelet basic protein (CXCL7/NAP-2)	LDT	Coagulation/Platelet	0.685668	0.943411	0.0138791	0.180348	0.541045	0.032988	0.745687	0.934388	0.0108097	0.00333497
CYTC	Cystatin-C	FDA	Renal	0.50949	0.853561	0.0246664	0.109999	0.455486	0.0466173	0.485831	0.934388	0.0263826	0.139007
EGLN	Extracellular glycoprotein lactadherin (MFGE8)	LDT	ECM/Other	0.117294	0.526635	0.0763047	0.129384	0.455486	0.0420744	0.0110584	0.321242	0.153661	-0.0876035
EXOSX	Exosome complex component RRP44 (DIS3L2-like)	LDT	Other	0.145872	0.526635	0.068815	0.554783	0.846775	0.00649842	0.50049	0.934388	0.02531	-0.0161368
FA9	Coagulation Factor IX	FDA	Coagulation/Platelet	0.743489	0.943411	0.0109178	0.797911	0.929431	0.00122465	0.491691	0.934388	0.0259502	-0.0121655
FCG3A	Low affinity Fc gamma receptor IIIa (CD16a)	LDT	Inflammation/Immune	0.193614	0.56585	0.0589987	0.251213	0.610395	0.0243065	0.953603	0.956262	0.00175799	0.0903679
FETA	Alpha-fetoprotein	FDA	Oncology	0.967709	0.978961	0.00121498	0.121818	0.455486	0.0437541	0.648739	0.934388	0.0158991	0.247025
FETUA	Alpha-2-HS-glycoprotein (fetuin-A)	LDT	Endocrine/Metabolic	0.752919	0.943411	0.010456	0.313767	0.675466	0.0187875	0.860472	0.952261	0.00555026	-0.00344609
FHR5	Complement Factor H-related protein 5	LDT	Complement	0.503369	0.853561	0.025103	0.0476321	0.334497	0.0706949	0.714048	0.934388	0.0123968	0.358539
FIBA	Fibrinogen alpha	FDA	Coagulation/Platelet	0.171638	0.553055	0.0631883	0.613718	0.867921	0.00475099	0.0205272	0.343755	0.134048	-0.0273097
FINC	Fibronectin	LDT	Coagulation/Platelet	0.67782	0.943411	0.0142995	0.757815	0.928591	0.00177554	0.533083	0.934388	0.0230299	-0.126794
HBA	Hemoglobin subunit alpha	FDA	Iron/Hematology	0.00447093	0.206478	0.181577	0.000154913	0.00673871	0.234662	0.0237072	0.343755	0.129417	1.42527
HEMO	Hemopexin	LDT	Iron/Hematology	0.0142934	0.414509	0.145579	0.0107767	0.156262	0.114419	0.210902	0.829833	0.0560131	-0.253999
HPT	Haptoglobin	FDA	Inflammation/Immune	0.778086	0.943411	0.00925023	0.914128	0.958182	0.000217312	0.182805	0.829833	0.0609986	-0.0255239
IBP2	Insulin-like growth factor-binding protein 2	LDT	Oncology	0.864999	0.969328	0.00535698	0.691044	0.883429	0.00294799	0.793974	0.943801	0.0085082	-0.119435
IBP3	Insulin-like growth factor-binding protein 3	FDA	Endocrine/Metabolic	0.0575477	0.526635	0.100347	0.0225062	0.204567	0.0927171	0.926076	0.956262	0.00284036	0.133277
IBP5	Insulin-like growth factor-binding protein 5	LDT	Endocrine/Metabolic	0.424039	0.819808	0.0312757	0.409279	0.741818	0.0126457	0.415275	0.934388	0.0320247	-0.0111766
IC1	Plasma protease C1 inhibitor	FDA	Complement	0.960495	0.978961	0.00149171	0.406409	0.741818	0.0128005	0.564676	0.934388	0.0209443	0.0289818
ICAM1	Intercellular adhesion molecule 1 (sICAM-1)	LDT	Inflammation/Immune	0.0753728	0.526635	0.0913108	0.468482	0.769017	0.00977486	0.875966	0.952261	0.00489275	-0.17022
IGF2	Insulin-like growth factor II	LDT	Oncology	0.16182	0.541474	0.0652298	0.24288	0.610395	0.0251678	0.149811	0.829833	0.0678956	0.0883688
IPSP	Plasma serine protease inhibitor (Protein C inhibitor)	LDT	Coagulation/Platelet	0.787167	0.943411	0.00882434	0.0219827	0.204567	0.0934109	0.15568	0.829833	0.066568	0.506862
ITA2B	Integrin alpha-IIb (CD41/GPIIb)	LDT	Coagulation/Platelet	0.389617	0.819808	0.0343084	0.252577	0.610395	0.0241688	0.290207	0.926429	0.0447868	0.123859
ITIH4	Inter-alpha-trypsin inhibitor heavy chain H4	LDT	Inflammation/Immune	0.847755	0.969328	0.0060985	0.374969	0.741818	0.0146042	0.874265	0.952261	0.00496435	0.179451
K2C5	Keratin type II cytoskeletal 5	LDT	Other	0.456381	0.844791	0.0286349	0.623768	0.867921	0.00448703	0.467882	0.934388	0.0277391	0.00697615
KCRM	Creatine kinase M-type	FDA	Other	0.262816	0.68433	0.0482878	0.0608834	0.353123	0.063551	0.0696414	0.60588	0.0939686	0.0996592
KIT	Mast/stem cell growth factor receptor Kit (sKIT/CD117)	LDT	Oncology	0.33785	0.769864	0.039394	0.967131	0.985342	3.17368e-05	0.461863	0.934388	0.0282052	-0.0607184
KLKB1	Plasma kallikrein	LDT	Coagulation/Platelet	0.345111	0.769864	0.0386371	0.429192	0.750464	0.0116138	0.647585	0.934388	0.015964	-0.222095
LA	Lupus La/SSB antigen	LDT	Inflammation/Immune	0.851794	0.969328	0.00592351	0.171342	0.532384	0.0343681	0.0976931	0.772664	0.0825391	0.118538
LAMP1	Lysosome-associated membrane glycoprotein 1 (CD107a)	LDT	Other	0.555197	0.911361	0.021558	0.91219	0.958182	0.000227271	0.86238	0.952261	0.00546866	-0.0924622
LEP	Leptin	FDA	Endocrine/Metabolic	0.318087	0.747935	0.041536	0.976582	0.985342	1.61052e-05	0.531633	0.934388	0.0231284	-0.209507
MECP2	Methyl-CpG-binding protein 2	LDT	Other	0.0594409	0.526635	0.0992676	0.209043	0.586668	0.0290635	0.491775	0.934388	0.025944	0.0923975
MET	Hepatocyte growth factor receptor (c-Met)	LDT	Oncology	0.780256	0.943411	0.009148	0.00902593	0.156262	0.119632	0.204344	0.829833	0.0571168	-0.317368
MMP1	Matrix metalloproteinase-1	LDT	Oncology	0.732238	0.943411	0.0114762	0.89167	0.95772	0.000346617	0.0106244	0.321242	0.154915	-0.0639982
MMP9	Matrix metalloproteinase-9	LDT	Oncology	0.420401	0.819808	0.0315848	0.791542	0.929431	0.00130487	0.233943	0.829833	0.0523811	0.143469
MSH2	DNA mismatch repair protein Msh2	LDT	Oncology	0.0994674	0.526635	0.0819273	0.480427	0.774021	0.0092628	0.705154	0.934388	0.0128551	-0.169564
PAFA	Platelet-activating factor acetylhydrolase (Lp-PLA2)	FDA	Lipid/Cardiovascular	0.283171	0.68433	0.0456548	0.00515115	0.112038	0.136058	0.595495	0.934388	0.0190155	0.459191
PLF4	Platelet factor 4 (CXCL4)	LDT	Coagulation/Platelet	0.118087	0.526635	0.076074	0.127016	0.455486	0.0425885	0.660908	0.934388	0.0152215	0.154697
PLMN	Plasminogen	FDA	Coagulation/Platelet	0.923128	0.976118	0.00295811	0.841236	0.944914	0.00074969	0.150254	0.829833	0.0677935	-0.0707118
PON1	Serum paraoxonase/arylesterase 1	LDT	Lipid/Cardiovascular	0.900019	0.976118	0.00389386	0.191585	0.555596	0.0313716	0.790375	0.943801	0.00867502	0.0844922
PROC	Protein C	FDA	Coagulation/Platelet	0.115469	0.526635	0.0768409	0.811917	0.929431	0.00105775	0.686774	0.934388	0.0138203	-0.0309836
PROS	Vitamin K-dependent protein S	FDA	Coagulation/Platelet	0.591399	0.926178	0.0192662	0.431301	0.750464	0.0115087	0.487786	0.934388	0.0262378	0.292168
QSOX2	Sulfhydryl oxidase 2	LDT	Other	0.120097	0.526635	0.0754965	0.945883	0.979664	8.61126e-05	0.712662	0.934388	0.0124678	0.000649701
RENI	Renin	FDA	Endocrine/Metabolic	0.96424	0.978961	0.00134781	0.316583	0.675466	0.0185721	0.42211	0.934388	0.0314392	0.0623691
RET4	Retinol-binding protein 4	FDA	Renal	0.610775	0.932235	0.0180946	0.0175271	0.204567	0.100089	0.697389	0.934388	0.0132599	0.316929
SEPP1	Selenoprotein P	LDT	Liver/Nutrition	0.777856	0.943411	0.00926105	0.751656	0.928591	0.00187002	0.489429	0.934388	0.0261165	0.147029
SHBG	Sex hormone-binding globulin	FDA	Endocrine/Metabolic	0.439729	0.831661	0.0299712	2.37731e-05	0.00206826	0.283757	0.175165	0.829833	0.0624823	-0.518197
TENA	Tenascin-C	LDT	Inflammation/Immune	0.506799	0.853561	0.0248577	0.228178	0.610395	0.0267769	0.599851	0.934388	0.0187506	0.283476
TFR1	Transferrin receptor protein 1 (sTfR)	FDA	Iron/Hematology	0.27564	0.68433	0.046607	0.634678	0.867921	0.00421091	0.298161	0.926429	0.0438298	0.15214
THRB	Prothrombin (Factor II)	FDA	Coagulation/Platelet	0.201625	0.56585	0.0575846	0.391925	0.741818	0.013606	0.0432054	0.536982	0.109848	0.0723809
TNFA	Tumor necrosis factor-alpha	LDT	Inflammation/Immune	0.414163	0.819808	0.0321208	0.245453	0.610395	0.0248981	0.499555	0.934388	0.0253775	0.184821
TRFE	Serotransferrin (transferrin)	FDA	Iron/Hematology	0.187349	0.56585	0.0601443	0.285056	0.670268	0.0211334	0.478804	0.934388	0.0269078	0.0245286
TTHY	Transthyretin (prealbumin)	FDA	Liver/Nutrition	0.0362824	0.526635	0.115586	0.0935833	0.452319	0.0511925	0.0164101	0.343755	0.141198	-0.388909
UFO	Tyrosine-protein kinase receptor UFO (AXL, sAXL)	LDT	Oncology	0.636052	0.937907	0.0166187	0.807222	0.929431	0.00111226	0.40116	0.934388	0.0332636	-0.146521
VWF	von Willebrand factor	FDA	Coagulation/Platelet	0.509209	0.853561	0.0246863	0.646251	0.867921	0.00392964	0.234551	0.829833	0.05229	-0.158819
