## Supplementary material for "Sex and race shape serum protein biomarkers and bias diagnostic reference intervals": Table S4

### Sheet: Table S4
Race	Black	Black.1	Hispanic	Hispanic.1	White	White.1
Sex	Female	Male	Female	Male	Female	Male
A1AG1	9.2618	9.4486	11.1043	8.944	10.0023	10.4423
A1AT	67.2587	63.0385	68.524	64.6141	64.2638	70.6521
A2GL	43.3726	37.605	61.8802	48.1784	58.99	57.2185
A2MG	39.3395	39.8924	39.9065	37.8534	40.5219	42.0188
ACE	0.0073	0.0079	0.0115	0.0074	0.0074	0.0084
ADIPO	0.0296	0.028	0.0372	0.0333	0.0303	0.0291
ALBU	719.711	763.811	690.328	731.061	724.487	838.66
ANGT	0.0134	0.0157	0.0126	0.0115	0.0135	0.0133
ANT3	0.65	0.7065	0.6795	0.7111	0.66	0.6574
APOA1	1.8802	2.3321	1.928	1.9648	2.0332	2.0193
APOA2	5.8981	4.674	6.46	4.3146	3.8363	4.9004
APOB	4.2901	3.6716	4.9609	4.3016	4.0432	5.4195
APOC3	0.2819	0.2989	0.2174	0.29	0.202	0.3392
APOE	2.2478	2.0607	1.976	1.9685	2.0769	3.0023
ATS13	0.0041	0.0048	0.0047	0.0048	0.0043	0.0048
B2MG	0.3323	0.3515	0.4049	0.4052	0.4353	0.406
BTD	12.1772	14.5037	11.5736	14.838	12.3528	23.939
C1R	4.0494	3.435	3.53	3.958	3.7713	3.2073
CADH1	0.0084	0.0083	0.0083	0.0087	0.0083	0.0081
CD14	0.0317	0.0305	0.0318	0.0355	0.0351	0.0404
CEAM5	0.0125	0.0149	0.013	0.0141	0.0149	0.0166
CERU	3.2932	3.1157	3.3892	2.8465	3.4343	3.1285
CFAB	0.6631	0.7211	0.6151	0.5963	0.6125	0.642
CFAH	2.1806	2.3055	2.1818	2.3904	2.5164	2.4231
CFAI	23.9441	23.4905	24.0712	26.7978	23.9159	24.9361
CHLE	0.0666	0.1006	0.0966	0.1204	0.1014	0.1253
CLUS	217.301	202.282	183.919	251.517	207.074	150.111
CO1A1	0.009	0.0095	0.0083	0.0111	0.0089	0.0083
CO2	0.1971	0.1941	0.2029	0.1955	0.1978	0.2049
CO3	26.4313	28.3063	27.1402	28.9932	27.9124	29.4266
CO4A	1.1714	0.6472	0.8181	0.7606	1.2588	1.1596
CO5	29.4215	19.2607	21.9082	15.0834	14.1035	21.5347
CRP	0.0372	0.0338	0.0554	0.0539	0.1511	0.1299
CXCL7	3.1212	4.0983	3.6778	3.1423	3.7059	3.7836
CYTC	0.041	0.0445	0.0395	0.0462	0.046	0.0485
EGLN	0.0058	0.0047	0.0078	0.0047	0.004	0.005
EXOSX	0.0275	0.0294	0.0262	0.0214	0.025	0.027
FA9	0.0714	0.0798	0.0852	0.0714	0.0831	0.0855
FCG3A	0.009	0.0095	0.0083	0.0096	0.0082	0.009
FETA	0.0346	0.0456	0.0377	0.0437	0.0496	0.0477
FETUA	2.0935	2.2183	2.125	2.1143	2.2546	2.1936
FHR5	0.0171	0.0242	0.0202	0.0232	0.0187	0.0246
FIBA	0.0286	0.0293	0.0312	0.0246	0.0228	0.0267
FINC	0.1213	0.1118	0.1094	0.0913	0.1103	0.1124
HBA	0.6469	2.1892	0.6411	1.4284	2.1545	2.1513
HEMO	28.0453	23.6631	31.1427	24.2772	31.5511	30.7298
HPT	157.053	148.094	169.432	134.183	123.757	169.704
IBP2	0.0093	0.009	0.0105	0.0103	0.0111	0.0122
IBP3	0.2552	0.2681	0.2371	0.2534	0.2565	0.2903
IBP5	0.0249	0.0293	0.024	0.0251	0.0248	0.022
IC1	2.5199	2.9457	2.6461	2.6106	2.8309	2.9031
ICAM1	0.0645	0.0597	0.0439	0.036	0.0534	0.0584
IGF2	0.9837	0.8333	0.9207	1.0776	1.048	1.1426
IPSP	2.1654	3.65	1.9987	3.3069	3.0137	2.2036
ITA2B	0.0041	0.0041	0.0043	0.0054	0.0046	0.0053
ITIH4	0.0714	0.0637	0.0514	0.0611	0.0566	0.0612
K2C5	0.0043	0.0035	0.0026	0.0034	0.0036	0.0032
KCRM	0.0048	0.007	0.0056	0.0057	0.0054	0.005
KIT	0.0279	0.0244	0.0293	0.0285	0.0257	0.0293
KLKB1	82.8395	71.0199	77.3864	82.1599	87.7992	66.6454
LA	0.0055	0.0069	0.0065	0.006	0.006	0.0067
LAMP1	0.0259	0.0251	0.0256	0.0241	0.0252	0.0237
LEP	0.0136	0.0104	0.0061	0.0131	0.0139	0.0084
MECP2	0.0126	0.0099	0.0156	0.0187	0.0145	0.0152
MET	0.3716	0.2661	0.3018	0.2917	0.3855	0.2861
MMP1	0.3419	0.4039	0.4285	0.365	0.4094	0.3719
MMP9	0.013	0.0108	0.0093	0.0095	0.0092	0.0128
MSH2	0.2567	0.1831	0.2174	0.2032	0.1929	0.183
PAFA	0.0094	0.0112	0.0117	0.0146	0.0105	0.0163
PLF4	2.0737	2.6602	2.3953	2.2751	2.7997	2.7934
PLMN	2.3057	2.0826	2.3569	2.1197	2.1511	2.5525
PON1	1.0124	1.1634	1.1018	1.09	1.0331	1.1788
PROC	0.1485	0.1402	0.1444	0.1486	0.1562	0.1681
PROS	5.606	6.6991	4.9769	4.9876	3.6948	6.2669
QSOX2	0.0012	0.0011	0.0011	0.0012	0.0013	0.0014
RENI	0.0105	0.0116	0.0116	0.0103	0.0107	0.0105
RET4	0.3064	0.364	0.2773	0.3049	0.2919	0.3762
SEPP1	2.3503	2.4786	2.0491	2.714	2.5019	2.2301
SHBG	0.2585	0.1991	0.3359	0.1898	0.2764	0.2089
TENA	0.0022	0.0022	0.002	0.0027	0.0024	0.0027
TFR1	0.0425	0.0441	0.0388	0.0314	0.0283	0.0453
THRB	1.0868	1.202	1.2126	1.0805	1.2139	1.4095
TNFA	0.0163	0.0197	0.0138	0.0173	0.014	0.0151
TRFE	22.9998	22.4014	22.0066	22.5005	19.7563	22.0752
TTHY	22.3663	26.7391	18.7623	15.3174	25.6101	13.5559
UFO	0.0029	0.0036	0.0031	0.0024	0.0027	0.0024
VWF	0.0985	0.0614	0.1034	0.0835	0.079	0.0976
