## Supplementary material for "Sex and race shape serum protein biomarkers and bias diagnostic reference intervals": Table S5

### Sheet: Sheet1
Gene	Acc	Peptide	par_median	par_min	par_max	transition_CV_pct	log2_SD_across_donors	dynamic_range_log10
A1AG1	P02763	SDVVYTDWK	9.62008	0.0153158	26.1191	7.93435	1.30721	3.23182
A1AT	P01009	SVLGQLGITK	66.7534	47.952	114.741	5.38406	0.233974	0.378913
A2GL	P02750	DLLLPQPDLR	53.7078	19.8485	180.569	51.1192	0.715117	0.958917
A2MG	P01023	QGIPFFGQVR	40.1426	15.2548	74.6676	5.36915	0.487938	0.689727
ACE	P12821	ELYEPIWQNFTDPQLR	0.00838193	0.00283172	0.0221441	124.143	0.730471	0.893209
ADIPO	Q15848	GDIGETGVPGAEGPR	0.0305527	0.00802856	0.0474255	102.937	0.476456	0.771374
ALBU	P02768	LVNEVTEFAK	743.196	557.251	1045.61	8.27254	0.182739	0.273321
ANGT	P01019	LQAILGVPWK	0.0131603	0.00584296	0.0262236	18.6346	0.420805	0.652059
ANT3	P01008	FDTISEK	0.671689	0.317055	1.21897	9.24122	0.353006	0.584858
APOA1	P02647	DLATVYVDVLK	1.99554	1.35539	3.0403	5.20891	0.273085	0.350852
APOA2	P02652	SPELQAEAK	4.60168	2.93538	15.6093	5.63198	0.521116	0.725719
APOB	P04114	ALVDTLK	4.52884	1.96414	8.72168	9.02806	0.483588	0.647427
APOC3	P02656	DYWSTVK	0.28649	0.120469	0.804475	69.0767	0.705093	0.824636
APOE	P02649	AQAWGER	2.08464	1.21723	6.36336	13.3255	0.477046	0.718314
ATS13	Q76LX8	LFINVAPHAR	0.00463256	0.00217272	0.00713293	100.858	0.392538	0.516264
B2MG	P61769	VNHVTLSQPK	0.398019	0.280861	0.678098	14.3894	0.301119	0.382802
BTD	P43251	ILSGDPYCEK	14.3573	0.146341	52.2343	141.154	1.56873	2.55259
BTD	P43251	LSSGLVTAALYGR	56.5524	16.5484	472.425	77.5867	0.782565	1.45558
BTD	P43251	VDLITFDTPFAGR	0.0783049	0.029522	0.174817	63.0903	0.566711	0.772439
C1R	P00736	DYFIATCK	3.63682	0.941787	8.61636	74.3246	0.526646	0.961371
CADH1	P12830	NTGVISVVTTGLDR	0.00833969	0.00538707	0.0138615	29.9034	0.275303	0.410457
CD14	P08571	VLAYSR	0.0337313	0.0207128	0.0633237	27.1707	0.326469	0.485327
CEAM5	P06731	TLTLFNVTR	0.0147498	0.0077451	0.0230063	90.1627	0.370138	0.472819
CERU	P00450	GAYPLSIEPIGVR	3.17872	2.0978	7.18862	7.371	0.323517	0.534881
CFAB	P00751	YGLVTYATYPK	0.62996	0.358001	1.03723	7.64503	0.36843	0.461992
CFAH	P08603	VGEVLK	2.3972	1.17445	4.12475	7.10554	0.362707	0.545562
CFAI	P05156	VFSLQWGEVK	24.1173	12.5282	49.9478	77.8452	0.446613	0.600626
CHLE	P06276	NIAAFGGNPK	0.108089	0.0422701	0.189999	53.6919	0.598167	0.652718
CLUS	P10909	ASSIIDELFQDR	399.602	144.395	794.902	71.6087	0.541868	0.740761
CLUS	P10909	ELDESLQVAER	2.55299	1.39063	4.47898	20.4279	0.298314	0.507967
CO1A1	P02452	VLCDDVICDETK	0.00917889	0.0037229	0.0140144	55.6658	0.380954	0.575693
CO2	P06681	LNINLK	0.197228	0.121012	0.334835	10.455	0.292717	0.442002
CO3	P01024	NEQVEIR	27.9142	15.1689	48.9173	6.59431	0.351829	0.508507
CO4A	P0C0L4	ANSFLGEK	1.09168	0.0235203	3.06691	9.91738	1.33353	2.11526
CO5	P01031	NADYSYSVWK	35.9318	11.3476	292.31	90.4879	0.898798	1.41094
CO5	P01031	TLLPVSKPEIR	0.716743	0.462884	1.26937	32.994	0.319198	0.438115
CRP	P02741	GYSIFSYATK	0.0650548	0.00364382	1.16115	26.5099	1.85647	2.50333
CXCL7	P02775	TTSGIHPK	3.64798	1.46454	7.18004	4.94413	0.436228	0.690426
CYTC	P01034	ALDFAVGEYNK	0.0443097	0.0279182	0.105418	24.6456	0.319383	0.577026
EGLN	P17813	TQILEWAAER	0.00480817	0.00205472	0.0167863	51.7599	0.543244	0.912203
EXOSX	Q01780	SGPLPSAER	0.0269548	0.0127298	0.0462267	126.323	0.365166	0.560072
FA9	P00740	SALVLQYLR	0.0815793	0.0469038	0.124314	29.4947	0.307109	0.423311
FCG3A	P08637	AVVFLEPQWYR	0.00891131	0.00394673	0.0147158	54.3012	0.361247	0.571548
FETA	P02771	TFQAITVTK	0.0426113	0.00722119	0.0923214	124.225	0.672319	1.10669
FETUA	P02765	FSVVYAK	2.16192	1.0998	3.16211	5.61849	0.300906	0.458663
FHR5	Q9BXR6	TGDAVEFQCK	0.0203549	0.00975171	0.0322117	21.6199	0.421572	0.518932
FIBA	P02671	DLLPSR	0.0273211	0.00695316	0.0566373	159.196	0.452588	0.91092
FINC	P02751	FLATTPNSLLVSWQPPR	0.113682	0.0447062	0.262182	9.04121	0.461353	0.768235
HBA	P69905	VGAHAGEYGAEALER	1.51695	0.220828	6.44107	29.2699	1.17604	1.4649
HEMO	P02790	ELISER	28.4476	15.4364	46.2225	18.3639	0.336746	0.476309
HPT	P00738	VSVNER	154.988	41.0073	283.613	4.0606	0.628475	0.839864
IBP2	P18065	LIQGAPTIR	0.0103291	0.00474999	0.0589972	124.466	0.715417	1.09414
IBP3	P17936	YGQPLPGYTTK	0.260801	0.138813	0.410576	26.7203	0.322044	0.470962
IBP5	P24593	AVYLPNCDR	0.0245244	0.0121102	0.0622767	39.9596	0.421341	0.711173
IC1	P05155	LLDSLPSDTR	2.7062	0.283291	4.58736	32.8892	0.843443	1.20933
ICAM1	P05362	VELAPLPSWQPVGK	0.0538662	0.0172662	0.16551	73.3388	0.765627	0.981626
IGF2	P01344	GIVEECCFR	0.978243	0.595298	1.83262	117.116	0.34413	0.488339
IPSP	P05154	GFQQLLQELNQPR	2.54797	0.443022	9.73427	107.044	0.972052	1.34188
ITA2B	P08514	IVLLDVPVR	0.00431654	0.00257219	0.011296	72.317	0.459357	0.642622
ITIH4	Q14624	AGFSWIEVTFK	0.0592951	0.0216117	0.254063	83.419	0.635011	1.07025
K2C5	P13647	ISISTSGGSFR	0.00328857	0.00122989	0.03951	45.9538	0.998886	1.50684
KCRM	P06732	ELFDPIISDR	0.00561585	0.00319025	0.0150151	71.1269	0.425604	0.672703
KIT	P10721	LVVQSSIDSSAFK	0.0271763	0.00939764	0.0505171	114.162	0.42514	0.730419
KLKB1	P03952	DSVTGTLPK	78.0413	33.3503	305.332	94.9615	0.715837	0.961673
LA	P05455	IGCLLK	0.0063869	0.00274314	0.0119968	57.2041	0.455662	0.640818
LAMP1	P11279	ALQATVGNSYK	0.0250624	0.0116185	0.0332017	84.9363	0.277689	0.45601
LEP	P41159	VTGLDFIPGLHPILTLSK	0.0103761	0.00095782	0.102539	70.9924	1.75257	2.0296
MECP2	P51608	YDVYLINPQGK	0.0145909	0.00430546	0.0432057	86.2401	0.756891	1.00152
MET	P08581	ETLDAQTFHTR	0.29477	0.0243175	0.585607	82.9201	0.584354	1.38169
MMP1	P03956	DIYSSFGFPR	0.38513	0.252236	0.598447	135.092	0.259234	0.375219
MMP9	P14780	FQTFEGDLK	0.0111671	0.00376962	0.0326097	91.6406	0.628116	0.937049
MSH2	P43246	IIQEFLSK	0.212346	0.0714178	1.2953	65.9018	0.842372	1.25856
PAFA	Q13093	ASLAFLQK	0.0114056	0.00608754	0.0199258	66.5253	0.430324	0.514974
PLF4	P02776	ICLDLQAPLYK	2.61842	0.747656	4.4615	9.70594	0.500236	0.775779
PLMN	P00747	LSSPAVITDK	2.23153	1.06882	3.2184	9.73325	0.274556	0.478736
PON1	P27169	STVELFK	1.09098	0.483759	1.99348	8.72805	0.360089	0.614983
PROC	P04070	TFVLNFIK	0.150863	0.0989208	0.234255	18.7572	0.287093	0.374402
PROS	P07225	FSAEFDFR	0.505339	0.31567	0.773027	8.05218	0.290189	0.388961
PROS	P07225	NNLELSTPLK	10.4338	3.78215	176.996	50.6688	0.887127	1.67023
QSOX2	Q6ZRP7	GLASWDEGHVLTFLK	0.00124094	0.000761697	0.00382807	47.4357	0.428097	0.701197
RENI	P00797	LFDASDSSSYK	0.0108333	0.00287452	0.0196076	40.7395	0.588273	0.83386
RET4	P02753	QEELCLAR	0.3106	0.185498	0.612448	12.3707	0.376036	0.51873
SEPP1	P49908	CINQLLCK	2.34213	0.389623	6.45215	138.02	0.801982	1.21906
SHBG	P04278	VVLSQGSK	0.235238	0.0953143	1.3784	89.606	0.611006	1.16022
TENA	P24821	VATYLPAPEGLK	0.00249683	0.000514486	0.0051398	71.3585	0.661447	0.999572
TFR1	P02786	VSASPLLYTLIEK	0.0399069	0.0103415	0.0803398	82.7914	0.70666	0.890348
THRB	P00734	VTGWGNLK	1.21897	0.625813	1.91179	7.56	0.299233	0.484995
TNFA	P01375	IAVSYQTK	0.0158817	0.00707782	0.0454347	33.4847	0.483797	0.807488
TRFE	P02787	SASDLTWDNLK	22.1654	14.4995	39.071	4.60353	0.266577	0.430501
TTHY	P02766	AADDTWEPFASGK	37.0612	14.9483	151.865	54.0195	0.790439	1.00687
TTHY	P02766	VLDAVR	1.01751	0.655729	1.81903	45.6352	0.357832	0.443116
UFO	P30530	APLQGTLLGYR	0.0027095	0.00100344	0.0388548	110.136	0.820938	1.58795
VWF	P04275	VTVFPIGIGDR	0.0826933	0.0165989	0.190077	14.5576	0.669057	1.05885
